# Effects of repeated developmental GLP-1R agonist exposure on adult behavior and hippocampal structure in mice

**DOI:** 10.1101/2023.04.21.537724

**Authors:** Catherine Cerroni, Alex Steiner, Leann Seanez, Sam Kwon, Alan S. Lewis

**Author notes:** **Corresponding author:** Alan S. Lewis, MD, PhD, Assistant Professor of Psychiatry and Behavioral Sciences, Vanderbilt University Medical Center, 465 21st Ave. S., MRBIII Room 6140B, Nashville, TN 37240. Denotes co-first authors (Catherine Cerroni, Alex Steiner).

## Abstract

Glucagon-like peptide-1 receptor (GLP-1R) agonists are common type 2 diabetes medications that have been repurposed for adult chronic weight management. Clinical trials suggest this class may also be beneficial for obesity in pediatric populations. Since several GLP-1R agonists cross the blood-brain barrier, it is important to understand how postnatal developmental exposure to GLP-1R agonists might affect brain structure and function in adulthood. Toward that end, we systemically treated male and female C57BL/6 mice with the GLP-1R agonist exendin-4 (0.5 mg/kg, twice daily) or saline from postnatal day 14 to 21, then allowed uninterrupted development to adulthood. Beginning at 7 weeks of age, we performed open field and marble burying tests to assess motor behavior and the spontaneous location recognition (SLR) task to assess hippocampal-dependent pattern separation and memory. Mice were sacrificed, and we counted ventral hippocampal mossy cells, as we have recently shown that most murine hippocampal neuronal GLP-1R is expressed in this cell population. We found that GLP-1R agonist treatment did not alter P14-P21 weight gain, but modestly reduced adult open field distance traveled and marble burying. Despite these motor changes, there was no effect on SLR memory performance or time spent investigating objects. Finally, we did not detect any changes in ventral mossy cell number using two different markers. These data suggest developmental exposure to GLP-1R agonists might have specific rather than global effects on behavior later in life and that extensive additional study is necessary to clarify how drug timing and dose affect distinct constellations of behavior in adulthood.
