## Supplemental File 1 for "Effects of repeated developmental GLP-1R agonist exposure on adult behavior and hippocampal structure in mice"

### Sheet: WT behavioral data
Mouse number	Genotype	Sex	Treatment	Weight P14 (g)	Weight P21 (g)	SLR test DI	SLR test time spent investigating objects (s)	Open field: total distance traveled (m)	Open field: time spent in center (s)	Percentage of marbles buried
3	WT	F	Saline	6.3	7.1	0.168169	14.63	59.693	84.2	50
4	WT	F	Saline	6.9	7.7	0.270254	16.91	52.23	248.6	50
24	WT	F	Saline	4.2	6.4	0.318221	11.47	35.099	70.5	50
26	WT	F	Saline	3.8	6.1	0.19407	14.84	54.763	153.7	70
28	WT	F	Saline	7	7.3	0.0258765	23.96	55.862	58.2	60
29	WT	F	Saline	6.7	8	0.263584	17.3	46.141	55.6	50
1	WT	M	Saline	6.4	7.7	0.28968	14.05	34.092	150.1	60
2	WT	M	Saline	6.7	6.7	0.28844	26.73	45.988	40.2	60
18	WT	M	Saline	5.5	7.2	0.0329114	11.85	48.75	87.4	50
12	WT	F	Ex-4	6.8	6.8	0.154044	19.41	38.777	118.7	20
25	WT	F	Ex-4	3.7	5.8	0.292588	7.69	37.579	42	30
32	WT	F	Ex-4	7.6	9	0.227918	16.19	34.231	23.7	40
10	WT	M	Ex-4	6.4	6.5	0.280378	23.29	38.535	157.3	30
14	WT	M	Ex-4	6	7	0.455712	15.58	26.482	10.7	60
15	WT	M	Ex-4	5.6	7	-0.00686499	8.74	48.453	30.6	40
17	WT	M	Ex-4	5.7	7.2	0.131851	25.18	38.05	43.6	50
23	WT	M	Ex-4	3.5	5.4	0.311518	15.28	45.13	47.8	50
30	WT	M	Ex-4	7.5	8	-0.145591	19.03	32.581	61.9	40

### Sheet: 22q11 SLR behavioral data
Mouse number	Geno	Sex	SLR DI2
6	22q HET	F	-0.00400437
8	22q HET	M	0.0973025
9	22q HET	M	0.0341228
13	22q HET	M	-0.413624
16	22q HET	M	0.102589
20	22q HET	M	0.146698
27	22q HET	M	-0.00609418

### Sheet: Cell counts
Mouse number	Genotype	Sex	Treatment	Mean calretinin-positive neurons/hilar area (cells/mm2)	Mean GluR2/3-positive neurons/hilar area (cells/mm2)
3	WT	f	Saline	940	753
4	WT	f	Saline	840	646
24	WT	f	Saline	882	744
26	WT	f	Saline	699	580
28	WT	f	Saline	1055	677
29	WT	f	Saline	854	586
1	WT	m	Saline	596	604
2	WT	m	Saline	663	683
25	WT	f	Ex-4	847	528
32	WT	f	Ex-4	794	428
10	WT	m	Ex-4	962	936
14	WT	m	Ex-4	1017	754
15	WT	m	Ex-4	700	503
17	WT	m	Ex-4	864	695
23	WT	m	Ex-4	906	221
30	WT	m	Ex-4	750	562
